# Ecological dynamics of the gut microbiome in response to dietary fiber

**DOI:** 10.1101/2021.08.20.457175

**Authors:** Hongbin Liu, Chen Liao, Jinhui Tang, Junyu Chen, Chaobi Lei, Linggang Zheng, Lu Wu, Chenhong Zhang, Yang-Yu Liu, Joao Xavier, Lei Dai

## Abstract

Dietary fibers are generally thought to benefit intestinal health. Their impacts on the composition and metabolic function of the gut microbiome, however, vary greatly across individuals. Previous research showed that each individual’s response to fibers depends on their baseline gut microbiome, but the ecology driving microbiota remodeling during fiber intake remained unclear. Here, we studied the long-term dynamics of gut microbiome and short-chain fatty acids (SCFAs) in isogenic mice with distinct microbiota baselines fed with the fermentable fiber inulin compared to the non-fermentable fiber cellulose. We found that inulin produced generally rapid response followed by gradual stabilization to new equilibria, and those dynamics were baseline-dependent. We parameterized an ecology model from the timeseries data, which revealed a group of bacteria whose growth significantly increases in response to inulin. and whose baseline abundance and interspecies competition explains the baseline-dependence of microbiome density and community composition dynamics. Fecal levels of of SCFAs, such as propionate, is associated with the abundance of inulin responders, yet inter-individual variation of gut microbiome impedes the prediction of SCFAs by machine learning models. Finally, we showed that our methods and major findings are generalizable to dietary resistant starch. This study emphasizes the importance of ecological modeling to understand microbiome responses to dietary changes and the need for personalized interventions.
