## Supplementary Tables for "Ecological dynamics of the gut microbiome in response to dietary fiber"

### Sheet: Table S1
Table S1. Genetic and metabolic characteristics of inferred inulin/resistant starch degraders
Bacterial taxa	Induced abundance change in mouse studies	Evidences of primary degrader	SCFA Metabolism
Inulin
Bacteroides acidifaciens	Higher [1]	Contain inulin PULs in metagenome-assembled genomes [1]	Acetate [8]
Muribaculaceae	Higher [2]	Contain enzymes for the utilization of inulin in genomes [3,4]	Acetate, propionate [3]
Faecalibaculum	Higher [2]	In vitro growth on inulin [12]	Acetate, butyrate [5, 6]
Parasutterella	Higher [2]	None	None
Bacteroides	Higher [2]	In vitro growth on inulin [7]	Acetate, propionate [9]
Resistant starch
Faecalibaculum	Lower [10]	182 out of 815 ORFs related to carbohydrate transport and metabolism [5]	Acetate, butyrate [5, 6]
Muribaculaceae	Higher [11]	All genomes within this family encode starch-degrading o-amylasese [3,4]	Acetate, propionate [3]
Abbreviations:
ORF: Open reading frame
PUL: Polysaccharide utilization loci
References:
[1]. Chijiiwa, R., et al., Single-cell genomics of uncultured bacteria reveals dietary fiber responders in the mouse gut microbiota. Microbiome, 2020. 8(1): p. 5-14
[2]. Li, L., et al., Inulin with different degrees of polymerization protects against diet-induced endotoxemia and inflammation in association with gut microbiota regulation in mice. Scientific reports, 2020. 10[1]: p. 978-12.
[3]. Ormerod, K.L., et al., Genomic characterization of the uncultured Bacteroidales family S24-7 inhabiting the guts of homeothermic animals. Microbiome, 2016. 4(1).
[4]. Lagkouvardos, I., et al., Sequence and cultivation study of Muribaculaceae reveals novel species, host preference, and functional potential of this yet undescribed family. Microbiome, 2019. 7(1).
[5]. Lim, S., et al., Whole genome sequencing of “Faecalibaculum rodentium” ALO17, isolated from C57BL/6J laboratory mouse feces. Gut Pathogens, 2016. 8(1).
[6]. Chang, D., et al., Faecalibaculum rodentium gen. nov., sp. nov., isolated from the faeces of a laboratory mouse. Antonie van Leeuwenhoek, 2015. 108(6): p. 1309-1318.
[7]. Scott, K.P., et al., Prebiotic stimulation of human colonic butyrate-producing bacteria and bifidobacteria, in vitro. FEMS Microbiol Ecol, 2014. 87(1): p. 30-40.
[8]. Miyamoto, Y. and K. Itoh, Bacteroides acidifaciens sp. nov., isolated from the caecum of mice. International journal of systematic and evolutionary microbiology, 2000. 50 Pt 1: p. 145.
[9]. Lim, R., et al., Large-scale metabolic interaction network of the mouse and human gut microbiota. Scientific Data, 2020. 7(1).
[10]. Zhou, Y., et al., Regulation of tartary buckwheat‐resistant starch on intestinal microflora in mice fed with high‐fat diet. Food Science & Nutrition, 2020. 8(7): p. 3243-3251.
[11]. Barouei, J., et al., Microbiota, metabolome, and immune alterations in obese mice fed a high‐fat diet containing type 2 resistant starch. Molecular nutrition & food research, 2017. 61(11):p. e1700184.
[12]. Moens, F. and L. De Vuyst, Inulin-type fructan degradation capacity of Clostridium cluster IV and XIVa butyrate-producing colon bacteria and their associated metabolic outcomes. Beneficial Microbes, 2017. 8(3): p. 473-490.

### Sheet: Table S2
Table S2. Putative Inulin PULs detected in draft genomes of Bacteroides acidifaciens and Muribaculaceae.
Bins	Contamination	Completion	Phylum	Class	Order	Family	Genus	Species	PUL_id	Start	End	Pattern
bin_1	0.39	94.29	Bacteroidota	Bacteroidia	Bacteroidales	Bacteroidaceae	Bacteroides	acidifaciens	PUL10	2812	9657	GH32-susD-susC
bin_10	0.67	95.16	Bacteroidota	Bacteroidia	Bacteroidales	Bacteroidaceae	Bacteroides	acidifaciens	PUL6	6812	13657	susC-susD-GH32
bin_11	0.76	96.89	Bacteroidota	Bacteroidia	Bacteroidales	Bacteroidaceae	Bacteroides	acidifaciens	PUL3	6812	13657	susC-susD-GH32
bin_12	0.65	97.01	Bacteroidota	Bacteroidia	Bacteroidales	Bacteroidaceae	Bacteroides	acidifaciens	PUL12	6699	13544	susC-susD-GH32
bin_13	0.58	97.07	Bacteroidota	Bacteroidia	Bacteroidales	Bacteroidaceae	Bacteroides	acidifaciens	PUL6	6812	13657	susC-susD-GH32
bin_14	0.52	83.02	Bacteroidota	Bacteroidia	Bacteroidales	Bacteroidaceae	Bacteroides	acidifaciens	PUL20	6812	13657	susC-susD-GH32
bin_15	0.56	98.51	Bacteroidota	Bacteroidia	Bacteroidales	Bacteroidaceae	Bacteroides	acidifaciens	PUL6	6812	13657	susC-susD-GH32
bin_16	0.19	97.08	Bacteroidota	Bacteroidia	Bacteroidales	Bacteroidaceae	Bacteroides	acidifaciens	PUL53	6812	13657	susC-susD-GH32
bin_17	1.12	94.62	Bacteroidota	Bacteroidia	Bacteroidales	Bacteroidaceae	Bacteroides	acidifaciens	PUL7	6699	13544	susC-susD-GH32
bin_18	1.19	94.37	Bacteroidota	Bacteroidia	Bacteroidales	Bacteroidaceae	Bacteroides	acidifaciens	PUL9	6699	13544	susC-susD-GH32
bin_19	1.58	96.56	Bacteroidota	Bacteroidia	Bacteroidales	Bacteroidaceae	Bacteroides	acidifaciens	PUL16	6699	13544	susC-susD-GH32
bin_2	0.03	96.87	Bacteroidota	Bacteroidia	Bacteroidales	Bacteroidaceae	Bacteroides	acidifaciens	PUL6	2812	9657	GH32-susD-susC
bin_20	1.77	97.07	Bacteroidota	Bacteroidia	Bacteroidales	Bacteroidaceae	Bacteroides	acidifaciens	PUL5	6699	13544	susC-susD-GH32
bin_3	0.56	96.71	Bacteroidota	Bacteroidia	Bacteroidales	Bacteroidaceae	Bacteroides	acidifaciens	PUL3	2812	9657	GH32-susD-susC
bin_4	0.56	96.8	Bacteroidota	Bacteroidia	Bacteroidales	Bacteroidaceae	Bacteroides	acidifaciens	PUL10	2812	9657	GH32-susD-susC
bin_5	1.12	95.77	Bacteroidota	Bacteroidia	Bacteroidales	Bacteroidaceae	Bacteroides	acidifaciens	PUL13	2812	9657	GH32-susD-susC
bin_6	0.93	97.08	Bacteroidota	Bacteroidia	Bacteroidales	Bacteroidaceae	Bacteroides	acidifaciens	PUL2	2812	9657	GH32-susD-susC
bin_7	1.21	93.52	Bacteroidota	Bacteroidia	Bacteroidales	Bacteroidaceae	Bacteroides	acidifaciens	PUL13	2812	9657	GH32-susD-susC
bin_8	1.73	97.53	Bacteroidota	Bacteroidia	Bacteroidales	Bacteroidaceae	Bacteroides	acidifaciens	PUL6	2812	9657	GH32-susD-susC
bin_9	1.16	95.85	Bacteroidota	Bacteroidia	Bacteroidales	Bacteroidaceae	Bacteroides	acidifaciens	PUL56	6812	13657	susC-susD-GH32
bin_100	2.09	94.39	Bacteroidota	Bacteroidia	Bacteroidales	Muribaculaceae	CAG-873	None	PUL3	1384	12125	susC-susD-unk-GH32-GH32
bin_101	1.02	90.35	Bacteroidota	Bacteroidia	Bacteroidales	Muribaculaceae	CAG-873	None	PUL2	1789	12530	susC-susD-unk-GH32-GH32
bin_102	0.94	97.5	Bacteroidota	Bacteroidia	Bacteroidales	Muribaculaceae	CAG-485	None	PUL1	32071	41943	susD-susC-unk-unk-GH32
bin_103	0.57	97.63	Bacteroidota	Bacteroidia	Bacteroidales	Muribaculaceae	Paramuribaculum	intestinale	PUL4	225	10551	susD-susC-unk-unk-GH32
bin_104	0.38	97.19	Bacteroidota	Bacteroidia	Bacteroidales	Muribaculaceae	Paramuribaculum	intestinale	PUL4	225	10551	susD-susC-unk-unk-GH32
bin_105	1.16	94.6	Bacteroidota	Bacteroidia	Bacteroidales	Muribaculaceae	Paramuribaculum	intestinale	PUL5	2	9767	susD-susC-unk-unk-GH32
bin_106	0.94	96.75	Bacteroidota	Bacteroidia	Bacteroidales	Muribaculaceae	CAG-485	None	PUL2	32071	41943	susD-susC-unk-unk-GH32
bin_107	0.47	97.56	Bacteroidota	Bacteroidia	Bacteroidales	Muribaculaceae	Paramuribaculum	intestinale	PUL4	225	10551	susD-susC-unk-unk-GH32
bin_108	0.38	97.06	Bacteroidota	Bacteroidia	Bacteroidales	Muribaculaceae	Paramuribaculum	intestinale	PUL4	225	10551	susD-susC-unk-unk-GH32
bin_109	1.23	97.56	Bacteroidota	Bacteroidia	Bacteroidales	Muribaculaceae	CAG-485	None	PUL2	2871	16707	GH32-unk-susC-susD-unk-GH32
bin_110	0.5	96.91	Bacteroidota	Bacteroidia	Bacteroidales	Muribaculaceae	UBA7173	sp001689485	PUL8	3137	16178	GH32-unk-susC-susD-unk-GH32
bin_111	1.52	95.62	Bacteroidota	Bacteroidia	Bacteroidales	Muribaculaceae	CAG-485	None	PUL3	2872	16708	GH32-unk-susC-susD-unk-GH32
bin_112	0.38	94.72	Bacteroidota	Bacteroidia	Bacteroidales	Muribaculaceae	UBA7173	sp001689485	PUL6	3137	16178	GH32-unk-susC-susD-unk-GH32
bin_113	0	83.09	Bacteroidota	Bacteroidia	Bacteroidales	Muribaculaceae	UBA7173	sp001689485	PUL7	3137	16178	GH32-unk-susC-susD-unk-GH32
bin_114	1.13	96.47	Bacteroidota	Bacteroidia	Bacteroidales	Muribaculaceae	CAG-485	None	PUL2	2872	16708	GH32-unk-susC-susD-unk-GH32
bin_115	0	79.64	Bacteroidota	Bacteroidia	Bacteroidales	Muribaculaceae	UBA7173	sp001689485	PUL7	3137	16178	GH32-unk-susC-susD-unk-GH32
bin_116	1.23	96.77	Bacteroidota	Bacteroidia	Bacteroidales	Muribaculaceae	CAG-485	None	PUL2	2871	16707	GH32-unk-susC-susD-unk-GH32
bin_117	1.13	97.19	Bacteroidota	Bacteroidia	Bacteroidales	Muribaculaceae	CAG-485	None	PUL2	2871	16707	GH32-unk-susC-susD-unk-GH32
bin_118	0	80.52	Bacteroidota	Bacteroidia	Bacteroidales	Muribaculaceae	UBA7173	sp001689485	PUL8	738	13779	GH32-unk-susC-susD-unk-GH32
bin_119	1.05	91.95	Bacteroidota	Bacteroidia	Bacteroidales	Muribaculaceae	UBA7173	sp002491305	PUL4	36	11033	GH32-unk-unk-unk-susD-susC
bin_120	1.24	95.03	Bacteroidota	Bacteroidia	Bacteroidales	Muribaculaceae	CAG-485	None	PUL2	11172	25008	GH32-unk-susD-susC-unk-GH32
bin_121	0	79.64	Bacteroidota	Bacteroidia	Bacteroidales	Muribaculaceae	UBA7173	sp001689485	PUL6	6260	19301	GH32-unk-susD-susC-unk-GH32
bin_122	1.32	90.44	Bacteroidota	Bacteroidia	Bacteroidales	Muribaculaceae	UBA7173	sp002491305	PUL5	36	11033	GH32-unk-unk-unk-susD-susC
bin_123	1.05	92.33	Bacteroidota	Bacteroidia	Bacteroidales	Muribaculaceae	UBA7173	sp002491305	PUL3	85	11046	GH32-unk-unk-unk-susD-susC
bin_124	0	79.64	Bacteroidota	Bacteroidia	Bacteroidales	Muribaculaceae	UBA7173	sp001689485	PUL7	6267	19308	GH32-unk-susD-susC-unk-GH32
bin_125	1.04	93.02	Bacteroidota	Bacteroidia	Bacteroidales	Muribaculaceae	UBA7173	sp002491305	PUL5	36	10997	GH32-unk-unk-unk-susD-susC
bin_126	1.23	97.56	Bacteroidota	Bacteroidia	Bacteroidales	Muribaculaceae	CAG-485	None	PUL3	11172	25008	GH32-unk-susD-susC-unk-GH32
bin_127	0	81.21	Bacteroidota	Bacteroidia	Bacteroidales	Muribaculaceae	UBA7173	sp001689485	PUL7	16812	29855	GH32-unk-susD-susC-unk-GH32
bin_128	1.04	91.14	Bacteroidota	Bacteroidia	Bacteroidales	Muribaculaceae	UBA7173	sp002491305	PUL2	26737	37734	susC-susD-unk-unk-unk-GH32
bin_129	0.13	97.81	Bacteroidota	Bacteroidia	Bacteroidales	Muribaculaceae	CAG-873	None	PUL3	4766	19375	GH32-unk-susC-susD-unk-unk-GH32
bin_130	1.4	96.48	Bacteroidota	Bacteroidia	Bacteroidales	Muribaculaceae	CAG-873	None	PUL2	4766	19375	GH32-unk-susC-susD-unk-unk-GH32
bin_131	1.26	94.68	Bacteroidota	Bacteroidia	Bacteroidales	Muribaculaceae	CAG-873	None	PUL2	4766	19375	GH32-unk-susC-susD-unk-unk-GH32
bin_132	1.65	95.49	Bacteroidota	Bacteroidia	Bacteroidales	Muribaculaceae	CAG-873	None	PUL6	4766	19375	GH32-unk-susC-susD-unk-unk-GH32
bin_133	0.69	97.91	Bacteroidota	Bacteroidia	Bacteroidales	Muribaculaceae	UBA7173	None	PUL6	44469	59024	GH32-unk-susC-susD-unk-unk-GH32
bin_134	0.13	97.81	Bacteroidota	Bacteroidia	Bacteroidales	Muribaculaceae	CAG-873	None	PUL3	80374	94983	GH32-unk-unk-susD-susC-unk-GH32
bin_135	0.13	97.62	Bacteroidota	Bacteroidia	Bacteroidales	Muribaculaceae	CAG-873	None	PUL5	80374	94983	GH32-unk-unk-susD-susC-unk-GH32
bin_136	1.5	96.3	Bacteroidota	Bacteroidia	Bacteroidales	Muribaculaceae	CAG-873	None	PUL2	34660	49269	GH32-unk-unk-susD-susC-unk-GH32
bin_137	2.65	96.19	Bacteroidota	Bacteroidia	Bacteroidales	Muribaculaceae	CAG-873	None	PUL3	34660	49269	GH32-unk-unk-susD-susC-unk-GH32
bin_138	1.21	96.62	Bacteroidota	Bacteroidia	Bacteroidales	Muribaculaceae	CAG-873	None	PUL5	51691	66300	GH32-unk-unk-susD-susC-unk-GH32
bin_139	1.02	96.06	Bacteroidota	Bacteroidia	Bacteroidales	Muribaculaceae	CAG-873	None	PUL2	34660	49269	GH32-unk-unk-susD-susC-unk-GH32
bin_140	0.63	96.61	Bacteroidota	Bacteroidia	Bacteroidales	Muribaculaceae	CAG-873	None	PUL7	9662	24271	GH32-unk-unk-susD-susC-unk-GH32
bin_141	1.02	96.24	Bacteroidota	Bacteroidia	Bacteroidales	Muribaculaceae	CAG-873	None	PUL5	9662	24271	GH32-unk-unk-susD-susC-unk-GH32
bin_142	0.31	97.55	Bacteroidota	Bacteroidia	Bacteroidales	Muribaculaceae	UBA7173	None	PUL5	44469	59024	GH32-unk-unk-susC-susD-unk-unk-GH32
bin_143	0.57	93.85	Bacteroidota	Bacteroidia	Bacteroidales	Muribaculaceae	UBA7173	None	PUL3	18355	32910	GH32-unk-unk-susC-susD-unk-unk-GH32
bin_144	0.31	97.54	Bacteroidota	Bacteroidia	Bacteroidales	Muribaculaceae	UBA7173	None	PUL1	44469	59024	GH32-unk-unk-susC-susD-unk-unk-GH32
bin_145	0.57	94.39	Bacteroidota	Bacteroidia	Bacteroidales	Muribaculaceae	UBA7173	None	PUL8	1249	15804	GH32-unk-unk-susC-susD-unk-unk-GH32
bin_146	0.69	97.92	Bacteroidota	Bacteroidia	Bacteroidales	Muribaculaceae	UBA7173	None	PUL8	44474	59029	GH32-unk-unk-susC-susD-unk-unk-GH32
bin_147	0.69	97.92	Bacteroidota	Bacteroidia	Bacteroidales	Muribaculaceae	UBA7173	None	PUL3	44474	59029	GH32-unk-unk-susC-susD-unk-unk-GH32
bin_148	0.69	97.92	Bacteroidota	Bacteroidia	Bacteroidales	Muribaculaceae	UBA7173	None	PUL8	44474	59029	GH32-unk-unk-susC-susD-unk-unk-GH32
bin_149	0.57	95.28	Bacteroidota	Bacteroidia	Bacteroidales	Muribaculaceae	UBA7173	None	PUL4	18307	32862	GH32-unk-unk-susC-susD-unk-unk-GH32
bin_150	0.31	97.11	Bacteroidota	Bacteroidia	Bacteroidales	Muribaculaceae	UBA7173	None	PUL6	7746	22301	GH32-unk-unk-susD-susC-unk-unk-GH32
bin_151	0.31	97.17	Bacteroidota	Bacteroidia	Bacteroidales	Muribaculaceae	UBA7173	None	PUL1	7746	22301	GH32-unk-unk-susD-susC-unk-unk-GH32
bin_152	0.31	97.55	Bacteroidota	Bacteroidia	Bacteroidales	Muribaculaceae	UBA7173	None	PUL1	7746	22301	GH32-unk-unk-susD-susC-unk-unk-GH32
bin_153	0.69	98.3	Bacteroidota	Bacteroidia	Bacteroidales	Muribaculaceae	UBA7173	None	PUL2	7746	22301	GH32-unk-unk-susD-susC-unk-unk-GH32
bin_154	0.69	97.92	Bacteroidota	Bacteroidia	Bacteroidales	Muribaculaceae	UBA7173	None	PUL1	7746	22301	GH32-unk-unk-susD-susC-unk-unk-GH32
bin_155	0.69	97.91	Bacteroidota	Bacteroidia	Bacteroidales	Muribaculaceae	UBA7173	None	PUL10	7746	22301	GH32-unk-unk-susD-susC-unk-unk-GH32
bin_156	0.69	97.54	Bacteroidota	Bacteroidia	Bacteroidales	Muribaculaceae	UBA7173	None	PUL1	7746	22301	GH32-unk-unk-susD-susC-unk-unk-GH32
bin_157	0.57	90.9	Bacteroidota	Bacteroidia	Bacteroidales	Muribaculaceae	UBA7173	None	PUL7	20163	34718	GH32-unk-unk-susD-susC-unk-unk-GH32
bin_158	0.94	89.85	Bacteroidota	Bacteroidia	Bacteroidales	Muribaculaceae	UBA7173	None	PUL8	20190	34745	GH32-unk-unk-susD-susC-unk-unk-GH32
bin_159	0.57	89.17	Bacteroidota	Bacteroidia	Bacteroidales	Muribaculaceae	UBA7173	None	PUL8	20159	34714	GH32-unk-unk-susD-susC-unk-unk-GH32
bin_160	0.57	94.15	Bacteroidota	Bacteroidia	Bacteroidales	Muribaculaceae	UBA7173	None	PUL4	20206	34761	GH32-unk-unk-susD-susC-unk-unk-GH32
bin_161	0.57	95.4	Bacteroidota	Bacteroidia	Bacteroidales	Muribaculaceae	UBA7173	None	PUL4	20163	34718	GH32-unk-unk-susD-susC-unk-unk-GH32
bin_162	0.19	94.84	Bacteroidota	Bacteroidia	Bacteroidales	Muribaculaceae	CAG-873	None	PUL5	6330	33799	GH32-unk-unk-susD-susC-unk-unk-GH32-unk-unk-susC-susD-unk-GH32
bin_163	0.38	95.37	Bacteroidota	Bacteroidia	Bacteroidales	Muribaculaceae	CAG-873	None	PUL3	6330	33799	GH32-unk-unk-susD-susC-unk-unk-GH32-unk-unk-susC-susD-unk-GH32
bin_164	0.38	95.65	Bacteroidota	Bacteroidia	Bacteroidales	Muribaculaceae	CAG-873	None	PUL1	6330	33799	GH32-unk-unk-susD-susC-unk-unk-GH32-unk-unk-susC-susD-unk-GH32
bin_165	0.38	95.37	Bacteroidota	Bacteroidia	Bacteroidales	Muribaculaceae	CAG-873	None	PUL4	18871	46340	GH32-unk-susD-susC-unk-unk-GH32-unk-unk-susC-susD-unk-unk-GH32
bin_166	0	96.6	Bacteroidota	Bacteroidia	Bacteroidales	Muribaculaceae	CAG-873	None	PUL1	7145	34614	GH32-unk-unk-susD-susC-unk-unk-GH32-unk-unk-susC-susD-unk-GH32
bin_167	0	96.6	Bacteroidota	Bacteroidia	Bacteroidales	Muribaculaceae	CAG-873	None	PUL9	7145	34614	GH32-unk-unk-susD-susC-unk-unk-GH32-unk-unk-susC-susD-unk-GH32
bin_168	0	96.6	Bacteroidota	Bacteroidia	Bacteroidales	Muribaculaceae	CAG-873	None	PUL8	37966	65435	GH32-unk-susD-susC-unk-unk-GH32-unk-unk-susC-susD-unk-unk-GH32
bin_169	0	96.98	Bacteroidota	Bacteroidia	Bacteroidales	Muribaculaceae	CAG-873	None	PUL1	37966	65435	GH32-unk-susD-susC-unk-unk-GH32-unk-unk-susC-susD-unk-unk-GH32
bin_170	0	96.6	Bacteroidota	Bacteroidia	Bacteroidales	Muribaculaceae	CAG-873	None	PUL8	7145	34614	GH32-unk-unk-susD-susC-unk-unk-GH32-unk-unk-susC-susD-unk-GH32
bin_171	0.38	94.97	Bacteroidota	Bacteroidia	Bacteroidales	Muribaculaceae	CAG-873	None	PUL2	7144	34613	GH32-unk-unk-susD-susC-unk-unk-GH32-unk-unk-susC-susD-unk-GH32
bin_172	0	79.95	Bacteroidota	Bacteroidia	Bacteroidales	Muribaculaceae	CAG-873	None	PUL4	18871	46340	GH32-unk-susD-susC-unk-unk-GH32-unk-unk-susC-susD-unk-unk-GH32
bin_173	0.38	95.05	Bacteroidota	Bacteroidia	Bacteroidales	Muribaculaceae	CAG-873	None	PUL3	7546	35015	GH32-unk-unk-susD-susC-unk-unk-GH32-unk-unk-susC-susD-unk-GH32
bin_174	1.51	94.38	Bacteroidota	Bacteroidia	Bacteroidales	Muribaculaceae	CAG-485	sp002493045	PUL6	9812	38069	GH32-unk-unk-unk-GH32-unk-susD-susC-unk-susC-susD-unk-GH32-unk-GH32
bin_175	1.7	94.4	Bacteroidota	Bacteroidia	Bacteroidales	Muribaculaceae	CAG-485	sp002493045	PUL6	14946	43203	GH32-unk-GH32-unk-susD-susC-unk-susC-susD-unk-GH32-unk-unk-unk-GH32
bin_176	1.7	93.27	Bacteroidota	Bacteroidia	Bacteroidales	Muribaculaceae	CAG-485	sp002493045	PUL5	9812	38069	GH32-unk-unk-unk-GH32-unk-susD-susC-unk-susC-susD-unk-GH32-unk-GH32
bin_177	1.7	94.4	Bacteroidota	Bacteroidia	Bacteroidales	Muribaculaceae	CAG-485	sp002493045	PUL7	14946	43203	GH32-unk-GH32-unk-susD-susC-unk-susC-susD-unk-GH32-unk-unk-unk-GH32
bin_178	1.15	95.76	Bacteroidota	Bacteroidia	Bacteroidales	Muribaculaceae	CAG-485	sp002493045	PUL12	9812	38069	GH32-unk-unk-unk-GH32-unk-susD-susC-unk-susC-susD-unk-GH32-unk-GH32
bin_179	1.51	94.4	Bacteroidota	Bacteroidia	Bacteroidales	Muribaculaceae	CAG-485	sp002493045	PUL9	14946	43203	GH32-unk-GH32-unk-susD-susC-unk-susC-susD-unk-GH32-unk-unk-unk-GH32
bin_180	1.13	95.87	Bacteroidota	Bacteroidia	Bacteroidales	Muribaculaceae	CAG-485	sp002493045	PUL13	9812	38069	GH32-unk-unk-unk-GH32-unk-susD-susC-unk-susC-susD-unk-GH32-unk-GH32
bin_181	1.13	95.92	Bacteroidota	Bacteroidia	Bacteroidales	Muribaculaceae	CAG-485	sp002493045	PUL9	14946	43203	GH32-unk-GH32-unk-susD-susC-unk-susC-susD-unk-GH32-unk-unk-unk-GH32
bin_21	0.38	98.06	Bacteroidota	Bacteroidia	Bacteroidales	Muribaculaceae	Muribaculum	arabinoxylanisolvens	PUL19	2650	12492	GH32-unk-susC-susD
bin_22	0.38	98.06	Bacteroidota	Bacteroidia	Bacteroidales	Muribaculaceae	Muribaculum	arabinoxylanisolvens	PUL3	2650	12492	GH32-unk-susC-susD
bin_23	0.38	98.06	Bacteroidota	Bacteroidia	Bacteroidales	Muribaculaceae	Muribaculum	arabinoxylanisolvens	PUL18	2829	12671	GH32-unk-susC-susD
bin_24	0.38	95.49	Bacteroidota	Bacteroidia	Bacteroidales	Muribaculaceae	Muribaculum	arabinoxylanisolvens	PUL17	4222	14064	GH32-unk-susC-susD
bin_25	0	99.01	Bacteroidota	Bacteroidia	Bacteroidales	Muribaculaceae	Muribaculum	sp002492595	PUL3	3653	13517	GH32-unk-susC-susD
bin_26	0.58	93.42	Bacteroidota	Bacteroidia	Bacteroidales	Muribaculaceae	CAG-873	None	PUL10	7992	17788	GH32-unk-susC-susD
bin_27	0.38	97.87	Bacteroidota	Bacteroidia	Bacteroidales	Muribaculaceae	Muribaculum	arabinoxylanisolvens	PUL19	4222	14064	GH32-unk-susC-susD
bin_28	0.38	98.16	Bacteroidota	Bacteroidia	Bacteroidales	Muribaculaceae	Muribaculum	arabinoxylanisolvens	PUL3	4222	14064	GH32-unk-susC-susD
bin_29	0	98.92	Bacteroidota	Bacteroidia	Bacteroidales	Muribaculaceae	Muribaculum	sp002492595	PUL6	3653	13517	GH32-unk-susC-susD
bin_30	0.96	86.66	Bacteroidota	Bacteroidia	Bacteroidales	Muribaculaceae	CAG-873	None	PUL3	1611	11407	GH32-unk-susC-susD
bin_31	0	98.16	Bacteroidota	Bacteroidia	Bacteroidales	Muribaculaceae	Muribaculum	sp002492595	PUL5	3653	13517	GH32-unk-susC-susD
bin_32	0.61	96.16	Bacteroidota	Bacteroidia	Bacteroidales	Muribaculaceae	Duncaniella	muris	PUL3	5341	15262	GH32-unk-susC-susD
bin_33	0.75	98.02	Bacteroidota	Bacteroidia	Bacteroidales	Muribaculaceae	Muribaculum	sp002492595	PUL7	2259	12122	GH32-unk-susC-susD
bin_34	0.38	99.43	Bacteroidota	Bacteroidia	Bacteroidales	Muribaculaceae	Muribaculum	sp002492595	PUL6	3653	13517	GH32-unk-susC-susD
bin_35	1.89	93.62	Bacteroidota	Bacteroidia	Bacteroidales	Muribaculaceae	Duncaniella	muris	PUL3	5341	15262	GH32-unk-susC-susD
bin_36	1.35	90.33	Bacteroidota	Bacteroidia	Bacteroidales	Muribaculaceae	CAG-873	None	PUL3	1866	11662	GH32-unk-susC-susD
bin_37	0.38	99.06	Bacteroidota	Bacteroidia	Bacteroidales	Muribaculaceae	Muribaculum	sp002492595	PUL8	3653	13517	GH32-unk-susC-susD
bin_38	0.38	98.21	Bacteroidota	Bacteroidia	Bacteroidales	Muribaculaceae	Muribaculum	arabinoxylanisolvens	PUL19	12759	22601	GH32-unk-susC-susD
bin_39	0.38	99.43	Bacteroidota	Bacteroidia	Bacteroidales	Muribaculaceae	Muribaculum	sp002492595	PUL2	3653	13517	GH32-unk-susC-susD
bin_40	1.55	98.09	Bacteroidota	Bacteroidia	Bacteroidales	Muribaculaceae	Duncaniella	muris	PUL1	5169	15090	GH32-unk-susC-susD
bin_41	1.19	90.24	Bacteroidota	Bacteroidia	Bacteroidales	Muribaculaceae	CAG-873	None	PUL1	808	10604	GH32-unk-susC-susD
bin_42	1.26	98.28	Bacteroidota	Bacteroidia	Bacteroidales	Muribaculaceae	Duncaniella	muris	PUL3	5169	15090	GH32-unk-susC-susD
bin_43	0.75	98.64	Bacteroidota	Bacteroidia	Bacteroidales	Muribaculaceae	Muribaculum	sp002492595	PUL8	3653	13517	GH32-unk-susC-susD
bin_44	0.38	99.06	Bacteroidota	Bacteroidia	Bacteroidales	Muribaculaceae	Muribaculum	sp002492595	PUL3	3653	13517	GH32-unk-susC-susD
bin_45	1.02	89.72	Bacteroidota	Bacteroidia	Bacteroidales	Muribaculaceae	CAG-873	None	PUL9	7500	17296	GH32-unk-susC-susD
bin_46	1.57	93.43	Bacteroidota	Bacteroidia	Bacteroidales	Muribaculaceae	Duncaniella	muris	PUL3	5341	15262	GH32-unk-susC-susD
bin_47	0.98	96.12	Bacteroidota	Bacteroidia	Bacteroidales	Muribaculaceae	CAG-873	None	PUL10	6964	16760	GH32-unk-susC-susD
bin_48	0.8	96.68	Bacteroidota	Bacteroidia	Bacteroidales	Muribaculaceae	Duncaniella	muris	PUL1	5341	15262	GH32-unk-susC-susD
bin_49	1.23	95.57	Bacteroidota	Bacteroidia	Bacteroidales	Muribaculaceae	Muribaculum	sp002492595	PUL8	2209	12072	GH32-unk-susC-susD
bin_50	0.41	97.71	Bacteroidota	Bacteroidia	Bacteroidales	Muribaculaceae	Duncaniella	muris	PUL3	6867	16788	GH32-unk-susC-susD
bin_51	1.13	94.98	Bacteroidota	Bacteroidia	Bacteroidales	Muribaculaceae	Muribaculum	sp002492595	PUL7	2209	12072	GH32-unk-susC-susD
bin_52	0.38	95.27	Bacteroidota	Bacteroidia	Bacteroidales	Muribaculaceae	CAG-485	sp002362485	PUL14	2305	12325	GH32-unk-susC-susD
bin_53	1.05	97.28	Bacteroidota	Bacteroidia	Bacteroidales	Muribaculaceae	UBA7173	sp001689485	PUL4	6260	12888	GH32-unk-susD-susC
bin_54	0.55	97.28	Bacteroidota	Bacteroidia	Bacteroidales	Muribaculaceae	UBA7173	sp001689485	PUL4	6267	14233	GH32-unk-susD-susC
bin_55	0.69	93.82	Bacteroidota	Bacteroidia	Bacteroidales	Muribaculaceae	UBA7173	sp001689685	PUL6	20872	28669	GH32-unk-susD-susC
bin_55	0.69	93.82	Bacteroidota	Bacteroidia	Bacteroidales	Muribaculaceae	UBA7173	sp001689685	PUL2	27121	41962	GH32-unk-susC-susD-unk-unk-GH32
bin_56	0.38	97.28	Bacteroidota	Bacteroidia	Bacteroidales	Muribaculaceae	UBA7173	sp001689485	PUL3	6267	12895	GH32-unk-susD-susC
bin_57	0.5	93.74	Bacteroidota	Bacteroidia	Bacteroidales	Muribaculaceae	UBA7173	sp001689685	PUL4	20872	28669	GH32-unk-susD-susC
bin_57	0.5	93.74	Bacteroidota	Bacteroidia	Bacteroidales	Muribaculaceae	UBA7173	sp001689685	PUL2	22381	37222	GH32-unk-unk-susD-susC-unk-GH32
bin_58	0.5	93.56	Bacteroidota	Bacteroidia	Bacteroidales	Muribaculaceae	UBA7173	sp001689685	PUL3	20872	28669	GH32-unk-susD-susC
bin_58	0.5	93.56	Bacteroidota	Bacteroidia	Bacteroidales	Muribaculaceae	UBA7173	sp001689685	PUL1	22381	37222	GH32-unk-unk-susD-susC-unk-GH32
bin_59	0.5	93.44	Bacteroidota	Bacteroidia	Bacteroidales	Muribaculaceae	UBA7173	sp001689685	PUL4	20872	28669	GH32-unk-susD-susC
bin_59	0.5	93.44	Bacteroidota	Bacteroidia	Bacteroidales	Muribaculaceae	UBA7173	sp001689685	PUL1	27121	41962	GH32-unk-susC-susD-unk-unk-GH32
bin_61	0.69	93.3	Bacteroidota	Bacteroidia	Bacteroidales	Muribaculaceae	UBA7173	sp001689685	PUL5	22381	37222	GH32-unk-unk-susD-susC-unk-GH32
bin_61	0.69	93.3	Bacteroidota	Bacteroidia	Bacteroidales	Muribaculaceae	UBA7173	sp001689685	PUL6	28902	36699	susC-susD-unk-GH32
bin_62	0.5	93.69	Bacteroidota	Bacteroidia	Bacteroidales	Muribaculaceae	UBA7173	sp001689685	PUL3	17375	25172	susC-susD-unk-GH32
bin_62	0.5	93.69	Bacteroidota	Bacteroidia	Bacteroidales	Muribaculaceae	UBA7173	sp001689685	PUL7	27121	41962	GH32-unk-susC-susD-unk-unk-GH32
bin_63	0.5	94.28	Bacteroidota	Bacteroidia	Bacteroidales	Muribaculaceae	UBA7173	sp001689685	PUL4	17375	25172	susC-susD-unk-GH32
bin_63	0.5	94.28	Bacteroidota	Bacteroidia	Bacteroidales	Muribaculaceae	UBA7173	sp001689685	PUL7	27122	41963	GH32-unk-susC-susD-unk-unk-GH32
bin_65	0.51	94.51	Bacteroidota	Bacteroidia	Bacteroidales	Muribaculaceae	UBA7173	sp001689685	PUL3	17375	25172	susC-susD-unk-GH32
bin_65	0.51	94.51	Bacteroidota	Bacteroidia	Bacteroidales	Muribaculaceae	UBA7173	sp001689685	PUL5	27121	41962	GH32-unk-susC-susD-unk-unk-GH32
bin_66	0	98.92	Bacteroidota	Bacteroidia	Bacteroidales	Muribaculaceae	Muribaculum	sp002492595	PUL3	36101	45965	susD-susC-unk-GH32
bin_67	0.82	93.86	Bacteroidota	Bacteroidia	Bacteroidales	Muribaculaceae	CAG-873	None	PUL7	4222	14018	susD-susC-unk-GH32
bin_68	0.38	98.23	Bacteroidota	Bacteroidia	Bacteroidales	Muribaculaceae	Muribaculum	arabinoxylanisolvens	PUL3	57929	67771	susD-susC-unk-GH32
bin_69	0.38	96.21	Bacteroidota	Bacteroidia	Bacteroidales	Muribaculaceae	CAG-485	sp002362485	PUL13	28069	38089	susD-susC-unk-GH32
bin_70	0.38	99.06	Bacteroidota	Bacteroidia	Bacteroidales	Muribaculaceae	Muribaculum	sp002492595	PUL4	36101	45965	susD-susC-unk-GH32
bin_71	0.38	99.43	Bacteroidota	Bacteroidia	Bacteroidales	Muribaculaceae	Muribaculum	sp002492595	PUL4	36101	45965	susD-susC-unk-GH32
bin_72	0.38	99.43	Bacteroidota	Bacteroidia	Bacteroidales	Muribaculaceae	Muribaculum	sp002492595	PUL2	36101	45965	susD-susC-unk-GH32
bin_73	0.38	99.06	Bacteroidota	Bacteroidia	Bacteroidales	Muribaculaceae	Muribaculum	sp002492595	PUL1	36101	45965	susD-susC-unk-GH32
bin_74	1.08	91.44	Bacteroidota	Bacteroidia	Bacteroidales	Muribaculaceae	CAG-873	None	PUL9	4222	14018	susD-susC-unk-GH32
bin_75	0.58	97.45	Bacteroidota	Bacteroidia	Bacteroidales	Muribaculaceae	Duncaniella	muris	PUL1	1391	11312	susD-susC-unk-GH32
bin_76	0.59	97.61	Bacteroidota	Bacteroidia	Bacteroidales	Muribaculaceae	Duncaniella	muris	PUL2	1391	11312	susD-susC-unk-GH32
bin_77	0.38	96.2	Bacteroidota	Bacteroidia	Bacteroidales	Muribaculaceae	CAG-485	sp002362485	PUL16	28069	38089	susD-susC-unk-GH32
bin_78	0.94	94.71	Bacteroidota	Bacteroidia	Bacteroidales	Muribaculaceae	CAG-485	sp002362485	PUL13	27886	37906	susD-susC-unk-GH32
bin_79	0.38	95.83	Bacteroidota	Bacteroidia	Bacteroidales	Muribaculaceae	CAG-485	sp002362485	PUL16	28069	38089	susD-susC-unk-GH32
bin_80	0.6	97.34	Bacteroidota	Bacteroidia	Bacteroidales	Muribaculaceae	Duncaniella	muris	PUL1	1391	11312	susD-susC-unk-GH32
bin_81	0.75	96.3	Bacteroidota	Bacteroidia	Bacteroidales	Muribaculaceae	Muribaculum	sp002492595	PUL7	23019	32882	susD-susC-unk-GH32
bin_82	0.88	95.64	Bacteroidota	Bacteroidia	Bacteroidales	Muribaculaceae	CAG-485	None	PUL2	2644	12516	GH32-unk-unk-susC-susD
bin_83	0.66	97.95	Bacteroidota	Bacteroidia	Bacteroidales	Muribaculaceae	Paramuribaculum	intestinale	PUL4	137	10463	GH32-unk-unk-susC-susD
bin_84	0.57	95.49	Bacteroidota	Bacteroidia	Bacteroidales	Muribaculaceae	Muribaculum	intestinale	PUL2	2421	13981	GH32-unk-susC-susD-GH32
bin_85	0.66	97.88	Bacteroidota	Bacteroidia	Bacteroidales	Muribaculaceae	Paramuribaculum	intestinale	PUL3	137	10463	GH32-unk-unk-susC-susD
bin_86	0.38	98.02	Bacteroidota	Bacteroidia	Bacteroidales	Muribaculaceae	Paramuribaculum	intestinale	PUL2	137	10463	GH32-unk-unk-susC-susD
bin_87	0.66	98	Bacteroidota	Bacteroidia	Bacteroidales	Muribaculaceae	Paramuribaculum	intestinale	PUL2	137	10463	GH32-unk-unk-susC-susD
bin_88	2.85	80.29	Bacteroidota	Bacteroidia	Bacteroidales	Muribaculaceae	CAG-873	None	PUL1	3041	13875	GH32-unk-susC-susD-CE10
bin_89	0.57	93.99	Bacteroidota	Bacteroidia	Bacteroidales	Muribaculaceae	Muribaculum	intestinale	PUL7	34810	46370	GH32-unk-susC-susD-GH32
bin_90	0.57	95.79	Bacteroidota	Bacteroidia	Bacteroidales	Muribaculaceae	Muribaculum	intestinale	PUL2	2421	13981	GH32-unk-susC-susD-GH32
bin_91	0.57	97.83	Bacteroidota	Bacteroidia	Bacteroidales	Muribaculaceae	Paramuribaculum	intestinale	PUL5	137	10463	GH32-unk-unk-susC-susD
bin_92	0.26	96.21	Bacteroidota	Bacteroidia	Bacteroidales	Muribaculaceae	Muribaculum	intestinale	PUL11	34810	46370	GH32-unk-susC-susD-GH32
bin_93	0.47	96.68	Bacteroidota	Bacteroidia	Bacteroidales	Muribaculaceae	Paramuribaculum	intestinale	PUL5	137	10463	GH32-unk-unk-susC-susD
bin_94	0.57	96.79	Bacteroidota	Bacteroidia	Bacteroidales	Muribaculaceae	Muribaculum	intestinale	PUL14	29103	40663	GH32-unk-susC-susD-GH32
bin_95	0.19	96.05	Bacteroidota	Bacteroidia	Bacteroidales	Muribaculaceae	Muribaculum	intestinale	PUL11	34810	46370	GH32-unk-susC-susD-GH32
bin_96	1.07	93.24	Bacteroidota	Bacteroidia	Bacteroidales	Muribaculaceae	CAG-485	None	PUL5	425	8483	GH32-unk-unk-susD-susC
bin_97	0.57	96.12	Bacteroidota	Bacteroidia	Bacteroidales	Muribaculaceae	Muribaculum	intestinale	PUL10	54	11614	GH32-susD-susC-unk-GH32
bin_98	0.57	93.8	Bacteroidota	Bacteroidia	Bacteroidales	Muribaculaceae	Muribaculum	intestinale	PUL9	5430	16990	GH32-susD-susC-unk-GH32

### Sheet: Table S3
Table S3. Bacterial taxa found to exihibit significant responses to inulin and resistant starch intervention. Putative degraders inferred from generalized Lotka-Volterra model are highlighted.
Inulin intervention			Resistant starch itervention
Taxa	FC	Pr	Taxa	FC	Pr
g_Coriobacteriaceae-UCG-002	51.6039	2.17e-05	f_Tannerellaceae	21.0188	3.37778e-05
o_Clostridia-UCG-014	17.3085	2.17e-05	g_Faecalibaculum	3.32298	3.37778e-05
s_Akkermansia-muciniphila	14.5876	2.17e-05	f_Muribaculaceae	3.2569	3.37778e-05
g_Bifidobacterium	10.4969	2.17e-05	f_Lachnospiraceae	1.19917	0.0003344
g_Parasutterella	9.54366	2.17e-05	s_Lachnospiraceae-NK4A136-group	4.29187	0.000467692
f_Muribaculaceae	7.97304	2.17e-05	f_UCG-010	3.76755	0.000467692
g_Faecalibaculum	5.17957	2.17e-05	o_Clostridia UCG-014	3.14724	0.000467692
s_Bacteroides-acidifaciens	3.64915	2.17e-05	s_Bacteroides-acidifaciens	2.25385	0.00434286
g_NK4A214-group	1.01744	0.00032	o_Gastranaerophilales	5.73635	0.00608
g_Streptococcus	2.50938	0.000456	g_Bifidobacterium	8.0539	0.0076
g_Desulfovibrio	1.10398	0.000579048	o_Bacteroidales	65.2521	0.008
s_Bacteroides-caecimuris	4.67214	0.00110545	s_Parabacteroides-goldsteinii	1.91537	0.008
g_Alloprevotella	2.41244	0.00202667	g_[Eubacterium]-oxidoreducens-group	56.8572	0.0101333
f_Tannerellaceae	15.8068	0.00217143	g_Prevotellaceae-UCG-001	2.76624	0.0101333
g_Prevotellaceae-UCG-001	6.68026	0.00217143	g_Defluviitaleaceae-UCG-011	2.40219	0.0152
g_Muribaculum	10.8785	0.00285	g_Muribaculum	2.41581	0.0158609
k_Bacteria	8.57816	0.00285	g_GCA-900066575	2.00556	0.021888
s_Alistipes-shahii	3.6359	0.00285	g_Parvibacter	2.69752	0.0222154
g_Bacteroides	2.30174	0.00497455	g_Lactobacillus	1.0129	0.0258963
s_Bacteroides-uniformis	44.591	0.00608	s_[Clostridium] leptum	1.789	0.038
o_Gastranaerophilales	10.3655	0.0062359	g_Anaerotruncus	1.18702	0.0387862
s_Butyricimonas-virosa	7.41557	0.0062359	g_Lachnospiraceae-AC2044-group	142.377	0.0399
s_Clostridium-sp.-Culture-27	10.0319	0.00684	g_Frisingicoccus	39.4194	0.0399
s_Parasutterella-excrementihominis	9.29118	0.0091907	g_Roseburia	1.20534	0.0399
g_Lachnospiraceae-NK4A136-group	2.45077	0.0148622	g_Coriobacteriaceae-UCG-002	7.0795	0.0435459
s_Clostridiales-bacterium-CIEAF-020	6.67756	0.0217143	s_Alistipes-sp.-cv1	1.29275	0.0435459
f_gut-metagenome	2.99189	0.0239692	f_Ruminococcaceae	1.17631	0.0435459
s_Bacteroides-caccae	50.151	0.0246642
s_Bifidobacterium_choerinum	14.7718	0.0270836
s_mouse-gut-metagenome	2.75282	0.0288
s_Helicobacter_mastomyrinus	2.43801	0.0288542
s_Malacoplasma_muris	2.87207	0.0323934
g_Brevinema	2.29447	0.0323934
s_Christensenella-sp.-Marseille-P2437	5.85456	0.0332952
g_Frisingicoccus	88.215	0.0423758
s_[Clostridium]-leptum	1.85469	0.0462806
o_Rhodospirillales	16.6073	0.0482824
FC: fold change of averaged area under the absolute abundance curve between inulin and cellulose group.
Pr: P-value for significance test of responsiveness (compared between inulin and cellulose group) after Benjamini-Hochberg correction.

### Sheet: Table S4
Table S4. Significant positive (->) and negative (-|) inter-taxa interactions inferred by generalized Lotka-Volterra modeling.
Inulin intervention	Resistant starch intervention
s_Bacteroids-acidifaciens -> f_Muribaculaceae	g_Faecalibaculum -| f_Muribaculaceae
f_Desulfovibrionaceae -> f_Muribaculaceae	s_Lachnospiraceae-NK4A136-group -| f_Muribaculaceae
o_Clostridia UCG-014 -| f_Muribaculaceae	s_Lachnospiraceae-bacterium-28-4 -| f_Muribaculaceae
f_Muribaculaceae -| s_Bacteroids-acidifaciens	f_Desulfovibrionaceae -| f_Muribaculaceae
s_Akkermansia-muciniphila -| s_Bacteroids-acidifaciens	s_Lachnospiraceae-bacterium-10-1 -| f_Muribaculaceae
g_Faecalibaculum -| s_Bacteroids-acidifaciens	s_Ruminococcus-sp.-N15.MGS-57 -| f_Muribaculaceae
g_Parasutterella -| s_Bacteroids-acidifaciens	f_Muribaculaceae -| g_Faecalibaculum
g_Bacteroides -| s_Bacteroids-acidifaciens	s_Lachnospiraceae-NK4A136-group -| g_Faecalibaculum
s_Bacteroids-acidifaciens -> s_Akkermansia-muciniphila	f_Muribaculaceae -| g_Bacteroides
f_Muribaculaceae -| g_Faecalibaculum	f_Muribaculaceae -> g_Alloprevotella
	f_Muribaculaceae -| s_Lachnospiraceae-bacterium-28-4
	s_Bacteroids-acidifaciens -> s_Lachnospiraceae-bacterium-28-4
	g_Bacteroides -| s_Lachnospiraceae-bacterium-28-4
	f_Muribaculaceae -| f_Desulfovibrionaceae

### Sheet: Table S5
Table S5. Ingredients and analyzed chemical composition of the three experimental diets.
	Cellulose		Resistant starch (Type Ⅱ Corn RS)		Inulin
Ingredient	g	kcal	g	kcal	g	kcal
Casein	200	800	200	800	200	800
L-cystine	3	12	3	12	3	12
Corn starch	379.486	1517.94	326.486	1305.94	379.486	1517.94
Maltodextrin	130	520	130	520	130	520
Sucrose	100	400	100	400	100	400
Cellulose	100	0	20	0	20	0
Inulin or RS	0	0	133	172.9	80	116.8
Soybean oil	70	630	70	630	70	630
t-butylhydroquinone	0.014	0	0.014	0	0.014	0
AIN Mineral mix	35	0	35	0	35	0
S10022G		0		0		0
AIN Vitamin mix	10	40	10	40	10	40
V10037		0		0		0
Choline bitartrate	2.5	0	2.5	0	2.5	0
Total	1030	3919.94	1030	3880.84	1030	4036.74
	g%	kcal%	g%	kcal%	g%	kcal%
Protein	19.4175	20.4085	19.4175	20.6141	19.4175	19.818
Carbohydrate	69.853	63.2138	69.853	62.8431	69.853	64.2781
Fat	6.79612	16.0717	6.79612	16.2336	6.79612	15.6066
Total		99.6939		99.6908		99.7027
kcal/gm		3.80577		3.76781		3.91917
Resistant polysaccharide		9.70874		9.68932		9.70874
Type Ⅱ RS (Corn): HI-MAIZE® 260 resistant starch, 1.3kcal/g, contain 60% dietary fiber.
Inulin: Orafti® HP, High performance Inulin powder for fat replacement at low processing temperatures, ~94.5% Insulin (Average DP >=23, DP = 2–60), DP = Degree of Polymerization. 1.5kcal/g.
Mineral mix and vitamin mix are both AIN-93G.
